# *Trypanosoma cruzi* has 32 Chromosomes: A Telomere-to-Telomere Assembly Defines Its Karyotype

**DOI:** 10.1101/2025.03.27.645724

**Authors:** G. Greif, M.L. Chiribao, F. Díaz-Viraqué, Carlos E. Sanz-Rodríguez, C. Robello

## Abstract

*Trypanosoma cruzi*, the causative agent of Chagas disease, exhibits remarkable genomic variability and possesses an expanded genome rich in multigene families. However, its precise chromosomal composition has remained elusive due to the challenges posed by extensive repetitive regions. Using PacBio HiFi long-read sequencing, we assembled the complete nuclear genome of the Dm28c strain into 32 telomere-to-telomere chromosomes. This assembly revealed conserved chromosomal structures and synteny patterns when compared to the independently sequenced Dm25 strain, indicating that the 32-chromosome karyotype is a stable and conserved feature of *T. cruzi*. The species is diploid for all chromosomes, except for chromosome 16, which is consistently tetraploid in all strains analyzed, and homologous to chromosome 31 of Leishmania, also tetraploid. Through a comprehensive annotation pipeline, we refined gene content and resolved haplotypes, resulting in an approximately 25% reduction in core gene redundancy. All chromosomes display a conserved, compartmentalized architecture comprising core, disruptive, and newly defined subtelomeric regions. Subtelomeres, enriched in RHS, TS, and DGF-1 genes and depleted in MASP and mucins, constitute a distinct third genomic compartment, that is transcriptionally active, and represents the main source of genome variability among strains.

Altogether, this work defines the complete chromosomal complement of *T. cruzi*, establishing a robust framework for comparative genomics and enabling detailed studies into genome organization, antigenic variability, and evolutionary dynamics across strains and clades. This assembly redefines the genomic reference landscape and opens new avenues for exploring *T. cruzi* biology, pathogenic diversity, and adaptive mechanisms.
