## Supplementary material for "*Trypanosoma cruzi* has 32 Chromosomes: A Telomere-to-Telomere Assembly Defines Its Karyotype": SuppTable1_Annotation.xlsx

### Sheet: Hoja1
	Dm28c_Tritryp 2018 (no pseudogenes)	Dm28c_T2T (no pseudogenes)	Dm28c_T2T All	Dm28c_T2T posible Pseudogene
Annotated proteins	15319	11985	13766	1781
Conserved	12230	9916	10604	688
GP63	96	117	194	77
DGF1	75	146	248	102
MASP	736	478	530	52
RHS	774	459	683	224
trans-sialidase	709	502	1126	624
mucin	459	367	381	14
	Dm28c_Tritryp 2018 (no pseudogenes)	Dm28c 2018 New Annotation
Annotated proteins	15319	17488
Conserved	12230	13052
GP63	96	245
DGF1	75	193
MASP	736	1000
RHS	774	750
trans-sialidase	709	1308
mucin	459	694
