## Supplementary material for "*Trypanosoma cruzi* has 32 Chromosomes: A Telomere-to-Telomere Assembly Defines Its Karyotype": TablaSuplementaria_TamañosCromosomas28-25.xlsx

### Sheet: Table To Define
Supplementary Table 2. T2T chromosomes of Dm28c and Dm25 strains. The chromosome length, and subtelomeric regions lengths were provided for Dm28c and Dm25 counterpart.
ChromosomeDm28cT2T	Length	Subtelomeric5	Subtelomeric3	ChromosomeDm25	Length	Subtelomeric5	Subtelomeric3	T2T in Dm25	Observation
TcDm28c_01	2492231	26968	16193	TcDm25_Chr04_H1_c1	2852776	nd	nd	No
TcDm28c_02	2151424	90655	8595	TcDm25_Chr02_H1	2145383	4491	45485	Yes	Reverse Complement
TcDm28c_03	1802204	14525	237069	TcDm25_Chr32_H1	1869386	15719	170014	Yes	Reverse Complement
TcDm28c_04	1735261	98800	112186	TcDm25_Chr30_H1_c1	2497974	nd	nd	No
TcDm28c_05	1610701	38529	249755	TcDm25_Chr03_H1	1882095	14378	37776	Yes
TcDm28c_06	1492875	6767	131929	TcDm25_Chr09_H1	1349720	136348	25202	Yes	Reverse Complement
TcDm28c_07	1490547	39899	141455	TcDm25_Chr06_H1	1647762	32598	59969	Yes
TcDm28c_08	1436163	68470	76023	TcDm25_Chr07_H1	1458509	52682	73574	Yes
TcDm28c_09	1394721	76080	44809	TcDm25_Chr05_H1	1362421	20433	64535	Yes
TcDm28c_10	1361090	44256	52167	TcDm25_Chr22_H1_c1 and c2	900376	nd	nd	No
TcDm28c_11	1261511	24089	5579	TcDm25_Chr08_H1	1228545	27947	8491	Yes
TcDm28c_12	1250845	10002	187720	TcDm25_Chr17_H1	1222364	116228	74607	Yes	Reverse Complement
TcDm28c_13	1200139	14719	50179	TcDm25_Chr16_H1_c1/TcDm25_Chr30_c2	1308678	nd	nd	No
TcDm28c_14	1111135	16798	94100	TcDm25_Chr14_H1_c1	962143	nd	nd	No
TcDm28c_15	1100981	66707	22744	TcDm25_Chr10_H1	1139640	81895	28621	Yes
TcDm28c_16	1084488	90387	55567	TcDm25_Chr31_H1_c1	1639103	nd	nd	No
TcDm28c_17	1002814	37207	3685	TcDm25_Chr18_H1	1022790	12357	20607	Yes	Reverse Complement
TcDm28c_18	965874	19758	5171	TcDm25_Chr14_H1	962143	17618	11551	Yes
TcDm28c_19	933234	16510	22692	TcDm25_Chr15_H1	944107	11335	69349	Yes
TcDm28c_20	903723	73933	64694	TcDm25_Chr13_H1	811800	32121	73122	Yes
TcDm28c_21	883590	111961	74001	TcDm25_Chr21_H1_c1	902719	nd	nd	No
TcDm28c_22	849045	47767	46507	TcDm25_Chr19_H1	967695	32765	53245	Yes	Reverse Complement
TcDm28c_23	843191	126881	43200	TcDm25_Chr12_H1	1140931	182007	191874	Yes
TcDm28c_24	811364	13058	105178	TcDm25_Chr24_H1_c1	893315	nd	nd	No
TcDm28c_25	671853	205797	47709	TcDm25_Chr20_H1	779959	226133	43285	Yes
TcDm28c_26	663682	61237	10451	TcDm25_Chr23_H1	637003	34978	93492	Yes
TcDm28c_27	653362	35038	102560	TcDm25_Chr25_H1	719266	34661	151236	Yes
TcDm28c_28	614808	67051	18119	TcDm25_Chr28_H1	594674	15568	70947	Yes	Reverse Complement
TcDm28c_29	599670	86480	54802	TcDm25_Chr01_H1	752486	161868	145917	Yes
TcDm28c_30	588781	39764	118055	TcDm25_Chr29_H1	566767	129310	21760	Yes
TcDm28c_31	585579	40433	170054	TcDm25_Chr27_H1	628314	37983	187887	Yes
TcDm28c_32	584768	121041	13925	TcDm25_Chr26_H1	769906	19532	176472	Yes

### Sheet: Hoja2
Etiqueta	Length_Dm28c	Length_Dm25
Chr 01*	2492231	2852776
Chr 02	2151424	2145383
Chr 03	1802204	1869386
Chr 04*	1735261	2497974
Chr 05	1610701	1882095
Chr 06	1492875	1349720
Chr 07	1490547	1647762
Chr 08	1436163	1458509
Chr 09	1394721	1362421
Chr 10	1361090	900376
Chr 11	1261511	1228545
Chr 12	1250845	1222364
Chr 13*	1200139	1308678
Chr 14	1111135	962143
Chr 15	1100981	1139640
Chr 16*	1084488	1639103
Chr 17	1002814	1022790
Chr 18	965874	962143
Chr 19	933234	944107
Chr 20	903723	811800
Chr 21*	883590	902719
Chr 22	849045	967695
Chr 23	843191	1140931
Chr 24*	811364	893315
Chr 25	671853	779959
Chr 26	663682	637003
Chr 27	653362	719266
Chr 28	614808	594674
Chr 29	599670	752486
Chr 30	588781	566767
Chr 31	585579	628314
Chr 32	584768	769906

### Sheet: Mb
Etiqueta	Length Dm28c	Length Dm25
Chr 01	2.49	2.85
Chr 02	2.15	2.14
Chr 03	1.80	1.87
Chr 04	1.73	2.50
Chr 05	1.61	1.88
Chr 06	1.49	1.35
Chr 07	1.49	1.65
Chr 08	1.44	1.46
Chr 09	1.40	1.36
Chr 10	1.36	0.90
Chr 11	1.26	1.23
Chr 12	1.25	1.22
Chr 13	1.20	1.31
Chr 14	2025-11-01	0.96
Chr 15	2025-10-01	1.14
Chr 16	1.08	1.64
Chr 17	1.00	2025-02-01
Chr 18	0.96	0.96
Chr 19	0.93	0.94
Chr 20	0.90	0.81
Chr 21	0.88	0.90
Chr 22	0.85	0.97
Chr 23	0.84	1.14
Chr 24	0.81	0.89
Chr 25	0.67	0.78
Chr 26	0.66	0.64
Chr 27	0.65	0.72
Chr 28	0.61	0.59
Chr 29	0.60	0.75
Chr 30	0.59	0.57
Chr 31	0.59	0.63
Chr 32	0.58	0.77
